# High quality chromosomal genome assemblies of three human Plasmodium species directly from natural infections

**DOI:** 10.64898/2026.02.16.706136

**Authors:** Sunil Kumar Dogga, Jesse C. Rop, Alex Makunin, Fiona Teltscher, Damon-Lee Pointon, Ying Sims, Marcela Uliano-Silva, James Torrance, Thomas C. Mathers, Jonathan M.D. Wood, Sekou Sissoko, Antoine Dara, Dinkorma T. Ouologuem, Arthur M. Talman, Abdoulaye A. Djimdé, Mara K. N. Lawniczak

## Abstract

Malaria, caused by mosquito-transmitted *Plasmodium* parasites, remains a major global health challenge. While *P. falciparum* accounts for most malaria deaths, the lesser-studied *P. ovale* spp. and *P. malariae* also contribute to disease burden across many endemic regions, typically causing milder but chronic infections. Here, we generated high-quality, chromosome-level reference genomes for *P. ovale wallikeri*, *P. malariae,* and *P. falciparum* directly from blood samples taken from natural infections. Using PacBio Ultra-Low-Input HiFi long-read sequencing and Hi-C chromatin conformation capture, we overcome limitations posed by low parasite biomass and the absence of *in vitro* culture for *P. ovale wallikeri* and *P. malariae.* These high quality reference genomes resolve previously inaccessible subtelomeric regions that include expanded gene families likely involved in host-parasite interactions, and they enhance our understanding of parasite persistence, transmission, immune evasion and comparative evolutionary studies. This work provides a critical foundation for including these neglected species in global malaria elimination efforts.
