## Supplementary Table 1 for "High quality chromosomal genome assemblies of three human Plasmodium species directly from natural infections"

### Sheet: 1.Read_Stats
(i) minimapping of raw reads onto human reference genome						(ii) HiFiasm stats, of total reads and unmapped reads from mapping to human reference
Unmapped	Mapped	Primary	Secondary	Supplementary			Sum	n	Average	Largest	N100	N100n	N50	N50n
261758	210147	162063	39228	7999	MSC23 (PowML03)	a) All reads	83220088	1607	51786	3722921	13822	1607	88501	50
						b) Human Unmapped	42913852	86	498998	3722923	18974	86	1839254	8
109159	334645	255673	65668	11825	MSC32 (PowML04)	a) All reads	190937004	5665	33705	2273183	12598	5665	30305	1741
						b) Human Unmapped	37095343	124	299156	2273185	12886	124	1079038	13
32833	371100	282686	12207	12207	MSC31 (PowML08)	a) All reads	160358340	5764	27821	940137	10480	5764	25063	1784
						b) Human Unmapped	35186064	249	141309	940140	10480	249	230047	42
179503	102076	78954	4766	4766	MSC25 (PowML09)	a) All reads	50523475	363	139183	2016915	9589	363	661232	21
						b) Human Unmapped	43178761	95	454513	2016915	9589	95	873702	16
493908	166712	355441	104129	32039	MSC29 (PmML03, PfML72)	a) All reads	446070391	12922	34520	3487243	10102	12922	31884	4168
						b) Human Unmapped	62326735	115	541972	3487238	12723	115	1333876	15
108998	345937	269691	63125	11717	MSC19 (PmML04)	a) All reads	226783249	6857	33073	3439852	12272	6857	30015	2210
						b) Human Unmapped	36350324	51	712751	3439855	16191	51	1566674	7
85606	593590	442987	110716	37041	MSC28 (PfML46, PmML07)	a) All reads	619119717	19068	32469	1601416	12376	19068	32015	6847
						b) Human Unmapped	51434954	605	85016	1601903	14776	605	149862	49
201703	535833	255944	61213	16973	MSC61 (PfML47)	a) All reads	243969841	7552	32305	2232136	12791	7552	30514	2718
						b) Human Unmapped	32572289	366	88995	2232136	15956	366	1174936	11
(i)	Mapping results against the human reference genome, indicating the proportion of reads originating from the host
(ii) a	Hifiasm assembly statistics, generated using all raw reads
(ii) b	Hifiasm assembly statistics, generated using only reads that did not map to the human genome
